# High-resolution functional description of vaginal microbiomes in health and disease

**DOI:** 10.1101/2023.03.24.533147

**Authors:** Johanna B. Holm, Michael T. France, Pawel Gajer, Bing Ma, Rebecca M. Brotman, Michelle Shardell, Larry Forney, Jacques Ravel

## Abstract

**Background:** A *Lactobacillus-*dominated vaginal microbiome provides the first line of defense against numerous adverse genital tract health outcomes. However, there is limited understanding of the mechanisms by which the vaginal microbiome modulates protection, as prior work mostly described its composition through morphologic assessment and marker gene sequencing methods that do not capture functional information. To address this limitation, we developed metagenomic community state types (mgCSTs) which uses metagenomic sequences to describe and define vaginal microbiomes based on both composition and function.

**Results:** MgCSTs are categories of microbiomes classified using taxonomy and the functional potential encoded in their metagenomes. MgCSTs reflect unique combinations of metagenomic subspecies (mgSs), which are assemblages of bacterial strains of the same species, within a microbiome. We demonstrate that mgCSTs are associated with demographics such as age and race, as well as vaginal pH and Gram stain assessment of vaginal smears. Importantly, these associations varied between mgCSTs predominated by the same bacterial species. A subset of mgCSTs, including three of the six predominated by *Gardnerella* mgSs, as well as a mgSs of *L. iners*, were associated with a greater likelihood of Amsel bacterial vaginosis diagnosis. This *L. iners* mgSs, among other functional features, encoded enhanced genetic capabilities for epithelial cell attachment that could facilitate cytotoxin-mediated cell lysis. Finally, we report a mgSs and mgCST classifier as an easily applied, standardized method for use by the microbiome research community.

**Conclusions:** MgCSTs are a novel and easily implemented approach to reducing the dimension of complex metagenomic datasets, while maintaining their functional uniqueness. MgCSTs enable investigation of multiple strains of the same species and the functional diversity in that species. Future investigations of functional diversity may be key to unraveling the pathways by which the vaginal microbiome modulates protection to the genital tract. Importantly, our findings support the hypothesis that functional differences between vaginal microbiomes, including those that may look compositionally similar, are critical considerations in vaginal health. Ultimately, mgCSTs may lead to novel hypotheses concerning the role of the vaginal microbiome in promoting health and disease, and identify targets for novel prognostic, diagnostic, and therapeutic strategies to improve women’s genital health.
