## Supplemental File 5 for "High-resolution functional description of vaginal microbiomes in health and disease"

RefSeq Assembly Accession	Number VOGs
GCF_000091765	1861
GCF_000160515	1983
GCF_000161915	2109
GCF_000162255	2016
GCF_000162315	2244
GCF_000176975	1894
GCF_000177575	1998
GCF_000301115	2131
GCF_000301135	2248
GCF_000497065	1591
GCF_001434005	1822
GCF_001541385	1825
GCF_001541405	2188
GCF_001541505	2068
GCF_001541515	2107
GCF_001541535	1946
GCF_001541585	2059
GCF_001546015	1980
GCF_001546025	2161
GCF_001563615	2176
GCF_001567095	1719
GCF_001700475	1967
GCF_001704465	1720
GCF_002088015	1823
GCF_002218565	1693
GCF_002218615	1792
GCF_002218645	1693
GCF_002218655	1692
GCF_002218685	1719
GCF_002218695	1708
GCF_002218735	1694
GCF_002218765	1716
GCF_002218775	1756
GCF_002218805	1722
GCF_002218815	1716
GCF_002218845	1708
GCF_002218855	1745
GCF_002218885	1707
GCF_002218895	1718
GCF_002218925	1777
GCF_002218945	1724
GCF_002218965	1723
GCF_002218975	1724
GCF_002219005	1726
GCF_002219015	1726
GCF_002219045	1728
GCF_002219055	1728
GCF_002219085	1725
GCF_002811165	1770
GCF_002861765	1858
GCF_002861775	2127
GCF_002861805	1780
GCF_002861815	1986
GCF_002863245	1819
GCF_002863485	1952
GCF_002863505	2102
GCF_003795065	1987
