## Supplemental Table S1 for "High-resolution functional description of vaginal microbiomes in health and disease"

Table S1. Metagenomic subspecies of the vaginal microbiome.
mgSs	Number Samples	Number Subjects	Median Number of Genes per Sample	Median Relative Abundance
Anaerococcus tetradius 1	37	36	1751	0.009
Anaerococcus tetradius 2	35	28	1683	0.008
Anaerococcus tetradius 3	33	30	1930	0.01
Anaerococcus tetradius 4	23	20	1789	0.01
Anaerococcus tetradius 5	20	18	1758.5	0.012
Anaerococcus tetradius 6	10	6	1637	0.004
Anaerococcus tetradius 7	5	2	1720	0.004
Anaerococcus tetradius 8	4	3	1995.5	0.024
Atopobium vaginae 1	356	259	6001	0.055
Atopobium vaginae 2	317	236	3452	0.042
Ca. Lachnocurva vaginae 1	186	149	1215	0.188
Ca. Lachnocurva vaginae 2	73	61	1253	0.227
Ca. Lachnocurva vaginae 3	51	37	1286	0.227
Ca. Lachnocurva vaginae 4	35	28	1252	0.233
Ca. Lachnocurva vaginae 5	19	14	1263	0.135
Clostridiales Family 1	15	12	2143	0.003
Clostridiales Family 2	8	8	1421.5	0.004
Clostridiales Family 3	7	7	3689	0.037
Clostridiales Family 4	7	6	2115	0.002
Clostridiales Family 5	3	3	2794	0.007
Enterococcus faecalis 1	10	10	2730.5	0.034
Enterococcus faecalis 2	5	2	3007	0.09
Enterococcus faecalis 3	4	2	2354	0.102
Enterococcus faecalis 4	3	1	2829	0.057
Gardnerella vaginalis 1	359	229	13225	0.415
Gardnerella vaginalis 2	306	247	18262	0.33
Gardnerella vaginalis 3	264	200	5651.5	0.056
Gardnerella vaginalis 4	193	144	12327	0.581
Gardnerella vaginalis 5	94	63	5526	0.11
Lactobacillus crispatus 1	152	82	3830	0.968
Lactobacillus crispatus 2	126	58	2858.5	0.066
Lactobacillus crispatus 3	105	64	3782	0.9
Lactobacillus crispatus 4	93	63	3002	0.039
Lactobacillus crispatus 5	54	38	3381	0.957
Lactobacillus crispatus 6	39	20	3254	0.725
Lactobacillus gasseri 1	118	67	1926	0.046
Lactobacillus gasseri 2	75	54	2362	0.1
Lactobacillus gasseri 3	37	20	1908	0.214
Lactobacillus iners 1	289	195	2602	0.142
Lactobacillus iners 2	242	197	3062.5	0.268
Lactobacillus iners 3	234	147	2763.5	0.702
Lactobacillus iners 4	257	185	2117	0.012
Lactobacillus iners 5	161	126	3063	0.139
Lactobacillus iners 6	146	53	2819	0.144
Lactobacillus jensenii 1	166	101	2091.5	0.075
Lactobacillus jensenii 2	238	139	2119	0.073
Lactobacillus jensenii 3	56	48	3211	0.027
Mageeibacillus indolicus 1	130	94	1978	0.012
Mageeibacillus indolicus 2	58	29	1757	0.009
Mageeibacillus indolicus 3	44	33	2137.5	0.022
Megasphaera genomosp. 1	186	146	2175	0.029
Megasphaera genomosp. 2	94	71	1715.5	0.05
Megasphaera genomosp. 3	46	26	1865.5	0.018
Mobiluncus curtisii 1	22	17	1771	0.006
Mobiluncus curtisii 2	22	18	1727	0.002
Mobiluncus curtisii 3	21	14	1972	0.028
Mobiluncus curtisii 4	13	13	1848	0.012
Mobiluncus mulieris 1	84	66	2687	0.016
Mobiluncus mulieris 2	43	34	3186	0.08
Mobiluncus mulieris 3	30	27	2605.5	0.021
Mobiluncus mulieris 4	29	24	2832	0.039
Mobiluncus mulieris 5	19	16	2110	0.027
Mycoplasma hominis 1	83	75	589	0.001
Mycoplasma hominis 2	50	38	714.5	0.003
Mycoplasma hominis 3	19	16	787	0.004
Peptoniphilus harei 1	34	29	1777.5	0.01
Peptoniphilus harei 2	12	9	1957	0.006
Peptoniphilus harei 3	9	8	1609	0.006
Peptoniphilus lacrimalis 1	82	62	1467	0.005
Peptoniphilus lacrimalis 2	43	37	1495	0.004
Peptoniphilus lacrimalis 3	30	22	1346.5	0.01
Peptoniphilus lacrimalis 4	12	11	1338.5	0.009
Peptostreptococcus anaerobius 1	39	38	1622	0.008
Peptostreptococcus anaerobius 2	29	25	1737	0.021
Peptostreptococcus anaerobius 3	16	14	1683	0.012
Peptostreptococcus anaerobius 4	16	14	1700	0.011
Peptostreptococcus anaerobius 5	13	13	1620	0.009
Peptostreptococcus anaerobius 6	12	9	1700	0.01
Peptostreptococcus anaerobius 7	6	6	1676	0.009
Porphyromonas uenonis 1	64	47	2229.5	0.022
Porphyromonas uenonis 2	19	13	1796	0.019
Porphyromonas uenonis 3	17	14	1930	0.009
Prevotella amnii 1	88	81	2338	0.05
Prevotella amnii 10	33	27	2034	0.018
Prevotella amnii 11	25	8	2172	0.078
Prevotella amnii 2	24	14	2271	0.033
Prevotella amnii 3	21	18	2298	0.038
Prevotella amnii 4	13	5	2335	0.16
Prevotella amnii 5	73	58	2308	0.045
Prevotella amnii 6	59	48	2404	0.058
Prevotella amnii 7	51	41	2371	0.035
Prevotella amnii 8	37	18	2132	0.042
Prevotella amnii 9	34	25	2297	0.034
Prevotella bivia 1	119	98	1911	0.027
Prevotella bivia 2	58	39	1833	0.021
Prevotella bivia 3	50	41	2023.5	0.039
Prevotella bivia 4	28	27	2195	0.077
Prevotella buccalis 1	57	45	2681	0.021
Prevotella buccalis 2	15	13	2322	0.02
Prevotella buccalis 3	11	9	2301	0.046
Prevotella disiens 1	9	9	2075	0.019
Prevotella disiens 2	8	8	2082	0.065
Prevotella disiens 3	5	5	2053	0.102
Prevotella disiens 4	5	5	2056	0.057
Prevotella disiens 5	2	2	2095.5	0.035
Prevotella sp. 1	155	123	1747	0.026
Prevotella sp. 2	78	54	1604.5	0.017
Prevotella sp. 3	44	23	1381.5	0.01
Prevotella sp. 4	31	27	1797	0.021
Prevotella sp. 5	20	14	1086.5	0.006
Prevotella timonensis 1	79	66	2808	0.024
Prevotella timonensis 10	15	4	2802	0.063
Prevotella timonensis 2	19	6	2744	0.058
Prevotella timonensis 3	4	1	2816.5	0.042
Prevotella timonensis 4	3	2	2284	0.014
Prevotella timonensis 5	55	40	2881	0.017
Prevotella timonensis 6	33	29	3374	0.04
Prevotella timonensis 7	31	27	3290	0.029
Prevotella timonensis 8	27	21	2755	0.037
Prevotella timonensis 9	21	16	2573	0.021
Sneathia amnii 1	183	142	1063	0.022
Sneathia amnii 2	90	71	1033	0.015
Sneathia amnii 3	46	31	1087.5	0.047
Sneathia amnii 4	31	18	1043	0.021
Sneathia sanguinegens 1	193	155	1091	0.011
Sneathia sanguinegens 2	71	60	1069	0.009
Sneathia sanguinegens 3	30	14	1089	0.012
Sneathia sanguinegens 4	17	15	1048	0.014
Sneathia sanguinegens 5	11	3	1057	0.011
Streptococcus agalactiae 1	17	16	1914	0.047
Streptococcus agalactiae 2	14	13	1926	0.061
Streptococcus agalactiae 3	12	10	1668	0.054
Streptococcus agalactiae 4	12	12	2182	0.103
Streptococcus agalactiae 5	10	9	2056.5	0.019
Streptococcus agalactiae 6	10	9	2086	0.039
