## Supplemental Table S2 for "High-resolution functional description of vaginal microbiomes in health and disease"

### Sheet: Sheet1
Table S2. Associations between race, age, Nugent score, and Amsel-BV and metagenomic community state types (mgCSTs)
		Dominant Taxon	L. crispatus						L. gasseri			L. iners					L. jensenii		"Ca. Lachnocurva vaginae"			G. vaginalis						B. breve	None
		mgCST	1	2	3	4	5	6	7	8	9	10	11	12	13	14	15	16	17	18	19	20	21	22	23	24	25	26	27
		Median Shannon Diversity	0.170639	0.465522	0.283174	0.38797	0.114479	0.688733	0.504004	0.731631	0.888437	0.702974	0.528456	0.44473	0.57024	0.803531	0.771508	0.709139	1.47838	1.56597	1.91123	1.61629	1.97386	1.78881	0.884227	1.20525	0.82848	0.902874	1.78265
Race	Study-Wide Prevalence (%)	Nwomen	66	26	43	7	27	11	5	16	4	66	72	84	39	25	27	35	55	27	33	155	21	143	35	99	16	5	65
Asian	4.8	58	7.6	0	7	14.3	0	0	20	0	25	0	9.7	14.3	2.6	0	7.4	2.9	0	0	0	1.3	0	0	17.1	0	6.2	0	23.1
Black	72.4	882	39.4	65.4	65.1	28.6	59.3	45.5	20	62.5	50	80.3	80.6	51.2	79.5	60	59.3	48.6	92.7	96.3	93.9	86.5	66.7	92.3	62.9	83.8	56.2	80	47.7
Hispanic	2.5	30	6.1	3.8	4.7	14.3	0	0	0	0	0	3	1.4	7.1	0	0	3.7	2.9	1.8	0	0	0.6	4.8	1.4	0	1	6.2	0	6.2
Other	0.8	3	1.5	3.8	2.3	0	0	0	0	0	0	0	1.4	1.2	2.6	0	0	2.9	0	0	0	0	0	1.4	0	1	0	0	0
White	19.4	232	45.5	26.9	20.9	42.9	40.7	54.5	60	37.5	25	16.7	6.9	26.2	15.4	40	29.6	42.9	5.5	3.7	6.1	11.6	28.6	4.9	20	14.1	31.2	20	23.1
		p-value	0.00457771	0.19836	0.431396	0.080943	0.112494	0.00197338	0.625572	0.143158	0.354152	0.552136	0.538757	0.000446145	0.397301	0.310046	0.688126	0.00717002	0.0849403	0.273384	0.191913	0.00712366	0.665762	0.000573528	0.582084	0.291108	0.451905	0.631453	0.0140309
Age	Study-Wide Prevalence (%)	Nwomen	64	26	41	6	27	11	5	16	4	66	65	74	39	25	26	35	55	27	33	153	21	144	30	99	15	5	52
15-20	28.6	333	10.9	7.7	31.7	0	51.9	27.3	20	18.8	25	28.8	46.2	32.4	30.8	8	19.2	20	25.5	25.9	21.2	37.3	0	34.7	36.7	30.3	33.3	20	15.4
21-25	26.2	306	31.2	30.8	22	0	22.2	9.1	60	25	0	21.2	30.8	28.4	28.2	20	34.6	28.6	27.3	22.2	21.2	24.2	57.1	27.1	16.7	32.3	0	20	19.2
26-30	21.3	250	35.9	34.6	22	33.3	0	27.3	20	18.8	50	27.3	13.8	17.6	20.5	24	23.1	20	21.8	22.2	27.3	18.3	19	17.4	10	17.2	46.7	40	30.8
31-35	12.5	145	15.6	11.5	14.6	50	7.4	18.2	0	18.8	25	12.1	4.6	6.8	20.5	28	15.4	17.1	9.1	7.4	24.2	11.8	4.8	10.4	16.7	11.1	20	0	11.5
36-40	7.6	90	4.7	11.5	7.3	16.7	14.8	0	0	18.8	0	7.6	1.5	9.5	0	4	7.7	14.3	7.3	18.5	6.1	5.2	9.5	8.3	16.7	7.1	0	0	11.5
41-45	3.8	45	1.6	3.8	2.4	0	3.7	18.2	0	0	0	3	3.1	5.4	0	16	0	0	9.1	3.7	0	3.3	9.5	2.1	3.3	2	0	20	11.5
		p-value	0.0309366	0.197946	0.336287	0.117361	0.00891957	0.0538443	0.475661	0.348449	0.379664	0.359889	0.126289	0.230378	0.097181	0.233067	0.647152	0.334634	0.0641317	0.0186168	0.0403274	0.0236829	0.0171021	0.376565	0.107616	0.116543	0.0329815	0.552839	0.0357318
Nugent Score	Study-Wide Prevalence (%)	Nwomen	29	29	21	1	19	6	1	16	4	49	50	46	29	26	8	20	53	26	30	141	24	113	26	84	13	5	42
Low (0-3)	36.9	336	96.6	58.6	71.4	0	100	66.7	100	75	75	59.2	82	69.6	79.3	53.8	62.5	80	0	0	10	14.2	37.5	8	26.9	10.7	15.4	40	38.1
Intermediate (4-6)	24.3	221	3.4	17.2	23.8	100	0	33.3	0	18.8	25	26.5	16	28.3	20.7	11.5	25	10	5.7	3.8	3.3	36.9	16.7	27.4	50	27.4	69.2	60	38.1
High (7-10)	38.9	354	0	24.1	4.8	0	0	0	0	6.2	0	14.3	2	2.2	0	34.6	12.5	10	94.3	96.2	86.7	48.9	45.8	64.6	23.1	61.9	15.4	0	23.8
		p-value	1.40235e-11	0.298975	0.000491836	0.338819	1.67193e-09	0.101065	0.384274	0.00446602	0.344905	0.000373099	1.84936e-13	6.23879e-08	1.69074e-07	0.295795	0.281645	4.12942e-05	5.08866e-15	7.67414e-08	7.3389e-07	6.66775e-10	0.148642	5.90176e-11	0.00230277	3.49468e-07	0.00030601	0.309087	0.0440205
Vaginal pH	Study-Wide Prevalence (%)	Nwomen	59	30	33	2	25	10	6	18	6	59	51	70	32	27	24	33	54	26	33	144	23	119	28	91	16	5	47
Low (< 4.5)	36.4	345	72.9	50	51.5	50	92	30	83.3	61.1	50	35.6	45.1	51.4	50	48.1	45.8	51.5	0	0	9.1	17.4	30.4	11.8	32.1	15.4	18.8	20	23.4
High (≥ 4.5)	63.6	726	27.1	50	48.5	50	8	70	16.7	38.9	50	64.4	54.9	48.6	50	51.9	54.2	48.5	100	100	90.9	82.6	69.6	88.2	67.9	84.6	81.2	80	76.6
		p-value	8.14939e-05	0.509429	0.345085	0.887636	4.8238e-12	0.959199	0.769134	0.0171804	0.748928	0.306851	4.05344e-05	0.000785716	0.000230153	0.6913	0.981454	0.23315	6.0747e-05	0.019537	0.0652316	0.0022293	0.307512	0.000103988	0.887644	0.00341448	0.221159	0.768941	0.140825
BV Diagnosis	Study-Wide Prevalence (%)	Nwomen	20	2	16	0	18	5	1	9	1	36	46	39	28	0	3	16	50	26	26	102	1	90	16	65	8	2	23
Positive	46.2	300	0	0	0	0	0	0	0	0	0	11.1	15.2	2.6	17.9	0	0	0	86	88.5	88.5	68.6	100	73.3	25	66.2	50	0	26.1
Negative	53.8	349	100	100	100	0	100	100	100	100	100	88.9	84.8	97.4	82.1	0	100	100	14	11.5	11.5	31.4	0	26.7	75	33.8	50	100	73.9
		p-value	8.85548e-05	0.547596	0.000548265	-	0.000219727	0.104459	1	0.0144555	1	2.412e-05	2.49916e-05	4.60485e-08	0.00262777	-	0.304876	0.000548265	1.65281e-08	1.54377e-05	1.54377e-05	5.53901e-06	1	2.42866e-07	0.0889581	0.00125186	0.829312	0.547596	0.0530184
Symptomatic BV Diagnosis	Study-Wide Prevalence (%)	Nwomen	0	0	0	0	0	0	0	0	0	4	7	1	5	0	0	0	43	23	23	70	1	66	4	43	4	0	6
Asymptomatic BV	87.7	263	0	0	0	0	0	0	0	0	0	100	85.7	100	100	0	0	0	88.4	100	82.6	87.1	100	92.4	75	74.4	100	0	83.3
Symptomatic BV	12.3	37	0	0	0	0	0	0	0	0	0	0	14.3	0	0	0	0	0	11.6	0	17.4	12.9	0	7.6	25	25.6	0	0	16.7
		p-value	-	-	-	-	-	-	-	-	-	1	0.872912	1	0.875569	-	-	-	0.893255	0.139245	0.457221	0.887138	1	0.24258	0.43931	0.00800859	1	-	0.744677
			* p < 0.05; ** p < 0.01; *** p < 0.001
