## Supplemental Table S3 for "High-resolution functional description of vaginal microbiomes in health and disease"

Table S3. CD-SEARCH Hit table for Lactobacillus iners
Query	Hit.type	PSSM.ID	From	To	E.Value	Bitscore	Accession	Short.name	Incomplete	Superfamily	mgSs_gene_group
Q#1 - >V1000497	specific	270916	17	241	2.99869e-44	157.748	cd14014	STKc_PknB_like	-	cl21453	6
Q#1 - >V1000497	specific	223589	17	280	2.6234e-27	113.684	COG0515	SPS1	C	cl21453	6
Q#2 - >V1001836	specific	378078	52	290	5.2507e-35	126.663	pfam08878	DUF1837	-	cl08506	6
Q#4 - >V1015095	specific	235366	45	678	0	794.702	PRK05218	PRK05218	-	cl29642	6
Q#4 - >V1015095	specific	223403	45	678	0	697.481	COG0326	HtpG	-	cl29640	6
Q#4 - >V1015095	specific	340404	52	247	4.03234e-89	275.939	cd16927	HATPase_Hsp90-like	-	cl00075	6
Q#4 - >V1015095	specific	214643	68	219	3.05556e-09	54.9623	smart00387	HATPase_c	-	cl00075	6
Q#6 - >V1037659	specific	404613	303	388	1.6071e-26	102.221	pfam13749	HATPase_c_4	-	cl38435	6
Q#7 - >V1037895	specific	293792	5	193	2.8577e-64	196.738	cd06262	metallo-hydrolase-like_MBL-fold	-	cl23716	6
Q#7 - >V1037895	specific	223565	9	211	9.02644e-38	131.456	COG0491	GloB	-	cl33908	6
Q#7 - >V1037895	specific	214854	15	193	2.02497e-35	123.047	smart00849	Lactamase_B	-	cl23716	6
Q#7 - >V1037895	specific	395610	15	193	5.94856e-30	109.374	pfam00753	Lactamase_B	-	cl23716	6
Q#9 - >V1040033	specific	396422	30	83	7.01125e-09	47.7315	pfam01844	HNH	-	cl00083	6
Q#9 - >V1040033	specific	238038	17	81	9.04152e-09	47.8516	cd00085	HNHc	-	cl00083	6
Q#9 - >V1040033	specific	214702	20	78	1.96999e-05	38.9781	smart00507	HNHc	-	cl00083	6
Q#10 - >V1041578	specific	293735	3	405	3.71671e-159	452.696	cd16011	iPGM_like	-	cl23718	6
Q#10 - >V1041578	specific	273005	6	403	7.38597e-145	417.641	TIGR00306	apgM	-	cl29171	6
Q#11 - >V1041906	specific	234676	1	64	1.57013e-18	70.9323	PRK00172	rpmI	-	cl00392	6
Q#11 - >V1041906	specific	223368	1	65	9.9886e-16	63.7919	COG0291	RpmI	-	cl00392	6
Q#11 - >V1041906	specific	272847	2	64	2.52874e-15	62.6806	TIGR00001	rpmI_bact	-	cl00392	6
Q#11 - >V1041906	specific	396277	2	61	2.57724e-15	62.3903	pfam01632	Ribosomal_L35p	-	cl00392	6
Q#12 - >V1042493	specific	223661	1	223	1.82732e-129	364.289	COG0588	GpmA	-	cl11399	6
Q#12 - >V1042493	specific	214859	2	184	5.4058e-52	165.327	smart00855	PGAM	-	cl11399	6
Q#12 - >V1042493	specific	132718	2	223	4.47711e-48	155.173	cd07067	HP_PGM_like	-	cl11399	6
Q#12 - >V1042493	specific	395236	3	218	4.31374e-42	141.192	pfam00300	His_Phos_1	-	cl11399	6
Q#13 - >V1044362	specific	398610	1	90	1.62759e-09	50.506	pfam05016	ParE_toxin	-	cl21503	6
Q#13 - >V1044362	specific	226194	1	89	2.69747e-05	39.7294	COG3668	ParE	-	cl21503	6
Q#14 - >V1048263	specific	400963	33	223	3.54398e-27	105.354	pfam08843	AbiEii	C	cl00973	6
Q#15 - >V1048756	specific	236436	25	725	0	1294.07	PRK09263	PRK09263	-	cl38938	6
Q#15 - >V1048756	specific	224247	25	725	0	830.457	COG1328	NrdD	-	cl38938	6
Q#15 - >V1048756	specific	404483	135	723	0	697.318	pfam13597	NRDD	-	cl38938	6
Q#15 - >V1048756	specific	153084	134	703	0	646.661	cd01675	RNR_III	-	cl38938	6
Q#16 - >V1049928	specific	234786	1	307	1.83772e-74	229.268	PRK00517	prmA	-	cl17173	6
Q#16 - >V1049928	specific	100107	175	270	3.96152e-09	53.2027	cd02440	AdoMet_MTases	-	cl17173	6
Q#18 - >V1051397	specific	224096	117	433	2.2501e-59	195.519	COG1175	UgpA	-	cl00427	6
Q#18 - >V1051397	specific	119394	193	367	3.45731e-11	61.9108	cd06261	TM_PBP2	C	cl00427	6
Q#18 - >V1051397	specific	334128	278	367	1.69493e-09	56.9237	pfam00528	BPD_transp_1	NC	cl00427	6
Q#21 - >V1053580	specific	395444	36	294	9.42731e-28	107.976	pfam00561	Abhydrolase_1	-	cl21494	6
Q#21 - >V1053580	specific	223669	18	294	4.25269e-26	104.325	COG0596	MhpC	-	cl21494	6
Q#22 - >V1054847	specific	271189	12	185	1.40236e-46	150.402	cd01189	INT_ICEBs1_C_like	-	cl00213	6
Q#22 - >V1054847	specific	223655	24	205	2.23967e-11	61.4448	COG0582	XerC	N	cl00213	6
Q#23 - >V1054947	specific	404232	63	314	4.7902e-145	409.155	pfam13310	Virulence_RhuM	-	cl19850	6
Q#24 - >V1054976	specific	410889	138	270	1.25969e-27	106.598	cd19481	RecA-like_protease	-	cl38936	6
Q#24 - >V1054976	specific	394963	140	270	1.83265e-25	99.9764	pfam00004	AAA	-	cl38936	6
Q#24 - >V1054976	specific	223540	138	293	3.88437e-21	94.8904	COG0464	SpoVK	N	cl33891	6
Q#24 - >V1054976	specific	214640	137	272	2.04105e-07	50.0645	smart00382	AAA	-	cl38936	6
Q#25 - >V1054977	specific	173793	270	514	7.57305e-65	217.171	cd04847	Peptidases_S8_Subtilisin_like_2	-	cl10459	6
Q#28 - >V1056154	specific	235383	1	148	1.05081e-88	254.617	PRK05273	PRK05273	-	cl00253	6
Q#28 - >V1056154	specific	396918	3	145	9.73371e-85	244.571	pfam02580	Tyr_Deacylase	-	cl00253	6
Q#28 - >V1056154	specific	224407	1	146	2.91937e-80	233.27	COG1490	Dtd	-	cl00253	6
Q#28 - >V1056154	specific	238316	1	146	9.70877e-72	211.749	cd00563	Dtyr_deacylase	-	cl00253	6
Q#31 - >V1065395	specific	396004	20	161	8.19265e-34	116.409	pfam01252	Peptidase_A8	-	cl00458	6
Q#31 - >V1065395	specific	234739	6	164	1.38854e-29	106.042	PRK00376	lspA	-	cl00458	6
Q#31 - >V1065395	specific	223670	6	164	2.39055e-23	90.3627	COG0597	LspA	-	cl00458	6
Q#32 - >V1065419	specific	224588	442	1045	1.65986e-161	498.604	COG1674	FtsK	N	cl34334	6
Q#32 - >V1065419	specific	279863	666	867	2.33525e-74	244.595	pfam01580	FtsK_SpoIIIE	-	cl37505	6
Q#32 - >V1065419	specific	197911	983	1045	4.96782e-25	98.6393	smart00843	Ftsk_gamma	-	cl09645	6
Q#32 - >V1065419	specific	410871	703	887	4.55028e-06	47.2142	cd01127	TrwB_TraG_TraD_VirD4	-	cl38936	6
Q#33 - >V1065420	specific	234640	1	245	4.51214e-131	369.795	PRK00110	PRK00110	-	cl00361	6
Q#33 - >V1065420	specific	223295	1	244	4.97816e-115	328.772	COG0217	TACO1	-	cl00361	6
Q#33 - >V1065420	specific	396325	5	239	7.76196e-115	328.235	pfam01709	Transcrip_reg	-	cl00361	6
Q#36 - >V1065429	specific	223816	4	230	6.58016e-66	203.298	COG0745	OmpR	-	cl34028	6
Q#36 - >V1065429	specific	214866	157	230	2.06849e-23	89.5337	smart00862	Trans_reg_C	-	cl21459	6
Q#36 - >V1065429	specific	395390	157	230	2.29848e-21	84.1104	pfam00486	Trans_reg_C	-	cl21459	6
Q#37 - >V1065435	specific	234785	5	402	0	686.793	PRK00509	PRK00509	-	cl00292	6
Q#37 - >V1065435	specific	238957	8	392	0	594.127	cd01999	Argininosuccinate_Synthase	-	cl00292	6
Q#37 - >V1065435	specific	223215	6	402	0	584.544	COG0137	ArgG	-	cl00292	6
Q#38 - >V1065473	specific	236467	25	278	3.16707e-107	312.096	PRK09328	PRK09328	-	cl17173	6
Q#38 - >V1065473	specific	274634	25	275	2.18297e-104	303.621	TIGR03534	RF_mod_PrmC	-	cl37287	6
Q#38 - >V1065473	specific	225443	1	281	2.62017e-77	236.079	COG2890	HemK	-	cl34511	6
Q#38 - >V1065473	specific	407693	6	74	4.56372e-13	62.8868	pfam17827	PrmC_N	-	cl40210	6
Q#38 - >V1065473	specific	100107	113	241	1.13528e-05	43.1875	cd02440	AdoMet_MTases	-	cl17173	6
Q#39 - >V1067053	specific	395426	110	269	7.98517e-24	98.2356	pfam00535	Glycos_transf_2	-	cl11394	6
Q#39 - >V1067053	specific	224136	87	233	1.80923e-13	72.6625	COG1215	BcsA	C	cl11394	6
Q#41 - >V1067055	specific	100107	62	162	7.04299e-05	41.2615	cd02440	AdoMet_MTases	-	cl17173	6
Q#42 - >V1067056	specific	396346	18	147	3.46677e-53	164.949	pfam01741	MscL	-	cl00860	6
Q#42 - >V1067056	specific	224881	17	139	6.0481e-41	133.961	COG1970	MscL	-	cl00860	6
Q#44 - >V1067579	specific	350657	375	460	1.14146e-20	86.3763	cd17470	T3SS_Flik_C	-	cl38920	6
Q#44 - >V1067579	specific	396616	383	461	5.1556e-13	64.5568	pfam02120	Flg_hook	-	cl24001	6
Q#45 - >V1067580	specific	403717	110	134	3.57315e-07	43.5766	pfam12611	Flagellar_put	-	cl11797	6
Q#46 - >V1067581	specific	377656	480	559	7.00929e-16	72.2991	pfam06429	Flg_bbr_C	-	cl15855	6
Q#48 - >V1069608	specific	223640	50	326	1.73903e-71	222.547	COG0566	SpoU	-	cl38912	6
Q#48 - >V1069608	specific	349976	176	319	3.52999e-70	214.941	cd18103	SpoU-like_RlmB	-	cl38912	6
Q#48 - >V1069608	specific	395470	176	317	4.0287e-45	150.372	pfam00588	SpoU_methylase	-	cl38912	6
Q#48 - >V1069608	specific	214943	70	141	1.05094e-11	59.472	smart00967	SpoU_sub_bind	-	cl06870	6
Q#49 - >V1069609	specific	395709	10	217	5.20804e-16	72.8016	pfam00881	Nitroreductase	-	cl00514	6
Q#49 - >V1069609	specific	223849	5	222	7.42649e-11	59.5697	COG0778	NfnB	-	cl00514	6
Q#50 - >V1069610	specific	396321	45	427	2.12248e-158	451.163	pfam01702	TGT	-	cl19224	6
Q#50 - >V1069610	specific	223420	45	421	3.61109e-153	438.619	COG0343	Tgt	-	cl29473	6
Q#51 - >V1070109	specific	238245	6	176	8.76932e-45	145.489	cd00431	cysteine_hydrolases	-	cl00220	6
Q#51 - >V1070109	specific	224254	4	185	3.94226e-43	142.691	COG1335	PncA	-	cl00220	6
Q#51 - >V1070109	specific	376404	6	185	9.04366e-39	130.601	pfam00857	Isochorismatase	-	cl00220	6
Q#53 - >V1070112	specific	187769	6	101	3.18529e-20	77.8049	cd09638	Cas2_I_II_III	-	cl11442	6
Q#53 - >V1070112	specific	401694	6	83	3.07558e-09	49.0126	pfam09827	CRISPR_Cas2	-	cl11442	6
Q#55 - >V1070115	specific	396334	11	190	2.31467e-79	234.653	pfam01725	Ham1p_like	-	cl00276	6
Q#55 - >V1070115	specific	238285	11	190	1.0807e-73	220.085	cd00515	HAM1	-	cl00276	6
Q#55 - >V1070115	specific	223205	8	190	3.70022e-72	216.709	COG0127	RdgB	-	cl00276	6
Q#56 - >V1071857	specific	367917	36	152	3.76118e-16	72.7395	pfam04383	KilA-N	-	cl29320	6
Q#57 - >V1073410	specific	238623	43	463	2.28802e-134	394.262	cd01298	ATZ_TRZ_like	-	cl00281	6
Q#57 - >V1073410	specific	223479	45	472	2.62584e-96	297.05	COG0402	SsnA	-	cl00281	6
Q#57 - >V1073410	specific	396526	117	458	2.59832e-49	171.91	pfam01979	Amidohydro_1	-	cl00281	6
Q#62 - >V1074406	specific	320675	109	279	4.65264e-57	182.67	cd05826	Sortase_B	-	cl09098	6
Q#64 - >V1074699	specific	236959	1	251	3.53171e-63	197.413	PRK11713	PRK11713	-	cl00611	6
Q#64 - >V1074699	specific	398249	22	250	2.06037e-61	192.43	pfam04452	Methyltrans_RNA	-	cl00611	6
Q#64 - >V1074699	specific	224303	1	254	1.72508e-55	178.229	COG1385	RsmE	-	cl00611	6
Q#64 - >V1074699	specific	349957	82	249	9.20476e-51	163.101	cd18084	RsmE-like	-	cl38912	6
Q#65 - >V1075855	specific	179959	2	114	1.55672e-59	178.346	PRK05185	rplT	-	cl00393	6
Q#65 - >V1075855	specific	395363	3	106	4.54421e-55	166.773	pfam00453	Ribosomal_L20	-	cl00393	6
Q#65 - >V1075855	specific	223369	1	114	2.51761e-50	155.079	COG0292	RplT	-	cl00393	6
Q#65 - >V1075855	specific	197305	6	111	3.03535e-47	146.86	cd07026	Ribosomal_L20	-	cl00393	6
Q#68 - >V1087821	specific	401561	16	105	4.7092e-40	132.343	pfam09669	Phage_pRha	-	cl10713	6
Q#69 - >V1103922	specific	403877	5	129	6.02997e-16	74.926	pfam12804	NTP_transf_3	C	cl11394	6
Q#70 - >V1103966	specific	223882	40	364	8.1309e-99	294.892	COG0812	MurB	-	cl39087	6
Q#70 - >V1103966	specific	397141	262	361	1.18571e-45	151.349	pfam02873	MurB_C	-	cl38097	6
Q#71 - >V1106016	specific	214692	139	337	2.09798e-14	72.9098	smart00487	DEXDc	-	cl28899	6
Q#71 - >V1106016	specific	395209	438	518	9.62287e-07	47.9772	pfam00271	Helicase_C	N	cl28899	6
Q#72 - >V1107098	specific	349968	169	303	7.97964e-51	164.907	cd18095	SpoU-like_rRNA-MTase	-	cl38912	6
Q#72 - >V1107098	specific	223640	42	303	4.96852e-50	166.693	COG0566	SpoU	-	cl38912	6
Q#72 - >V1107098	specific	395470	168	303	8.93118e-38	131.112	pfam00588	SpoU_methylase	-	cl38912	6
Q#72 - >V1107098	specific	214943	67	135	0.000922387	37.1304	smart00967	SpoU_sub_bind	-	cl06870	6
Q#73 - >V1107099	specific	235028	1	169	7.48109e-83	242.289	PRK02304	PRK02304	-	cl00309	6
Q#73 - >V1107099	specific	223577	1	169	1.00131e-55	173.609	COG0503	Apt	-	cl00309	6
Q#73 - >V1107099	specific	206754	49	160	2.88879e-18	76.2804	cd06223	PRTases_typeI	-	cl00309	6
Q#74 - >V1107779	specific	400536	5	281	6.37303e-54	175.498	pfam08282	Hydrolase_3	-	cl37769	6
Q#74 - >V1107779	specific	223635	1	286	3.47018e-52	171.441	COG0561	Cof	-	cl21460	6
Q#75 - >V1107780	specific	223372	1	137	1.0514e-53	165.148	COG0295	Cdd	-	cl33830	6
Q#75 - >V1107780	specific	238610	8	123	1.36339e-40	131.309	cd01283	cytidine_deaminase	-	cl00269	6
Q#75 - >V1107780	specific	395307	5	101	2.32571e-21	81.9644	pfam00383	dCMP_cyt_deam_1	-	cl00269	6
Q#76 - >V1109086	specific	223648	1	258	2.98883e-33	121.654	COG0575	CdsA	-	cl21502	6
Q#77 - >V1110209	specific	234728	4	143	9.97386e-54	165.752	PRK00326	PRK00326	-	cl40747	6
Q#77 - >V1110209	specific	293784	68	129	6.91127e-25	90.2311	cd16321	MraZ_C	-	cl03563	6
Q#78 - >V1138703	specific	235536	18	306	1.7028e-111	325.18	PRK05627	PRK05627	-	cl35351	6
Q#78 - >V1138703	specific	223274	1	298	5.0336e-89	267.976	COG0196	RibF	-	cl33801	6
Q#78 - >V1138703	specific	185679	17	195	2.74321e-58	185.051	cd02064	FAD_synthetase_N	-	cl00015	6
Q#78 - >V1138703	specific	214901	181	305	1.08268e-54	173.778	smart00904	Flavokinase	-	cl29474	6
Q#78 - >V1138703	specific	396313	183	303	3.08468e-54	172.568	pfam01687	Flavokinase	-	cl29474	6
Q#79 - >V1138704	specific	187558	3	330	0	542.511	cd05247	UDP_G4E_1_SDR_e	-	cl21454	6
Q#79 - >V1138704	specific	224012	2	336	0	511.334	COG1087	GalE	-	cl21454	6
Q#80 - >V1138742	specific	223896	1	353	2.01295e-141	406.685	COG0826	PrtC	-	cl03113	6
Q#80 - >V1138742	specific	395903	75	308	5.28652e-115	335.328	pfam01136	Peptidase_U32	-	cl03113	6
Q#80 - >V1138742	specific	406676	324	403	1.03662e-33	120.689	pfam16325	Peptidase_U32_C	-	cl38489	6
Q#81 - >V1138754	specific	178810	1	94	5.26718e-21	79.089	PRK00034	gatC	-	cl00495	6
Q#81 - >V1138754	specific	223793	1	94	2.29846e-18	72.6412	COG0721	GatC	-	cl00495	6
Q#81 - >V1138754	specific	397006	20	89	6.26326e-12	55.5867	pfam02686	Glu-tRNAGln	-	cl00495	6
Q#82 - >V1138997	specific	236993	1	290	7.55933e-99	291.666	PRK11820	PRK11820	-	cl26779	6
Q#82 - >V1138997	specific	397705	1	154	1.75172e-49	160.767	pfam03755	YicC_N	-	cl26779	6
Q#85 - >V1139830	specific	225179	4	405	5.43716e-102	309.238	COG2270	BtlA	-	cl28910	6
Q#87 - >V1140131	specific	225042	1	136	1.64613e-57	176.051	COG2131	ComEB	-	cl00269	6
Q#87 - >V1140131	specific	238613	7	130	4.81278e-53	163.6	cd01286	deoxycytidylate_deaminase	-	cl00269	6
Q#87 - >V1140131	specific	395307	5	115	1.78789e-29	102.765	pfam00383	dCMP_cyt_deam_1	-	cl00269	6
Q#88 - >V1140202	specific	223839	1	675	9.24544e-106	337.073	COG0768	FtsI	-	cl34037	6
Q#88 - >V1140202	specific	395726	332	662	2.92164e-53	186.454	pfam00905	Transpeptidase	-	cl21491	6
Q#88 - >V1140202	specific	119328	685	742	1.29563e-06	45.983	cd06577	PASTA_pknB	-	cl02768	6
Q#88 - >V1140202	specific	197851	680	742	4.20808e-05	41.9072	smart00740	PASTA	-	cl02768	6
Q#90 - >V1140204	specific	234597	3	310	3.90926e-166	463.011	PRK00050	PRK00050	-	cl17173	6
Q#90 - >V1140204	specific	223352	1	310	2.26979e-159	446.652	COG0275	RmsH	-	cl17173	6
Q#90 - >V1140204	specific	396387	2	310	1.26215e-147	416.735	pfam01795	Methyltransf_5	-	cl17173	6
Q#92 - >V1140943	specific	376607	8	289	5.02181e-08	53.7076	pfam01757	Acyl_transf_3	-	cl21495	6
Q#95 - >V1145163	specific	225183	10	729	0	561.464	COG2274	SunT	-	cl34455	6
Q#95 - >V1145163	specific	350015	173	466	1.12835e-163	473.468	cd18571	ABC_6TM_peptidase_like	-	cl38913	6
Q#95 - >V1145163	specific	394964	510	659	1.63251e-32	122.757	pfam00005	ABC_tran	-	cl38936	6
Q#95 - >V1145163	specific	214640	519	691	2.24386e-10	59.3093	smart00382	AAA	-	cl38936	6
Q#96 - >V1149092	specific	223363	7	526	1.14842e-90	286.235	COG0286	HsdM	-	cl33828	6
Q#97 - >V1149093	specific	223804	6	360	3.21204e-08	55.0526	COG0732	HsdS	-	cl34024	6
Q#98 - >V1151412	specific	397448	137	239	1.28551e-42	140.391	pfam03374	ANT	-	cl01462	6
Q#98 - >V1151412	specific	400582	16	81	1.94574e-30	107.994	pfam08346	AntA	-	cl01430	6
Q#99 - >V1154020	specific	401434	319	391	1.26648e-08	51.4701	pfam09479	Flg_new	-	cl09714	6
Q#99 - >V1154020	specific	401434	163	216	1.09196e-07	48.7737	pfam09479	Flg_new	-	cl09714	6
Q#99 - >V1154020	specific	401434	448	512	9.24755e-07	46.0773	pfam09479	Flg_new	-	cl09714	6
Q#99 - >V1154020	specific	274189	352	395	0.00748195	34.5215	TIGR02543	List_Bact_rpt	-	cl09714	6
Q#100 - >V1156185	specific	224588	664	1173	3.07561e-159	495.907	COG1674	FtsK	N	cl34334	6
Q#100 - >V1156185	specific	279863	800	1006	3.02967e-65	219.942	pfam01580	FtsK_SpoIIIE	-	cl37505	6
Q#100 - >V1156185	specific	197911	1109	1171	2.4323e-26	102.491	smart00843	Ftsk_gamma	-	cl09645	6
Q#100 - >V1156185	specific	410871	838	1026	2.80313e-05	45.2882	cd01127	TrwB_TraG_TraD_VirD4	-	cl38936	6
Q#101 - >V1157460	specific	223394	1	746	0	922.419	COG0317	SpoT	-	cl33835	6
Q#101 - >V1157460	specific	398342	241	350	1.1924e-61	202.007	pfam04607	RelA_SpoT	-	cl11966	6
Q#101 - >V1157460	specific	214934	241	350	9.88613e-58	191.243	smart00954	RelA_SpoT	-	cl11966	6
Q#101 - >V1157460	specific	143389	233	339	1.39384e-39	142.101	cd05399	NT_Rel-Spo_like	-	cl11966	6
Q#102 - >V1158479	specific	395202	263	411	2.72299e-47	159.998	pfam00263	Secretin	-	cl37977	6
Q#103 - >V1159490	specific	271189	269	440	4.38815e-35	127.29	cd01189	INT_ICEBs1_C_like	-	cl00213	6
Q#104 - >V1162247	specific	223804	18	358	1.05913e-07	53.1266	COG0732	HsdS	-	cl34024	6
Q#105 - >V1162285	specific	408437	457	537	4.68521e-20	85.1191	pfam18655	SHIRT	-	cl39974	6
Q#105 - >V1162285	specific	404228	148	259	3.73609e-16	75.6592	pfam13306	LRR_5	-	cl37855	6
Q#105 - >V1162285	specific	401434	380	452	2.53542e-09	54.1665	pfam09479	Flg_new	-	cl09714	6
Q#105 - >V1162285	specific	274189	417	458	0.00770375	35.2919	TIGR02543	List_Bact_rpt	-	cl09714	6
Q#106 - >V1162542	specific	214692	259	438	3.40605e-24	101.415	smart00487	DEXDc	-	cl28899	6
Q#106 - >V1162542	specific	395208	255	416	5.08665e-24	99.6235	pfam00270	DEAD	-	cl28899	6
Q#107 - >V1167258	specific	408437	457	537	2.9699e-21	88.2007	pfam18655	SHIRT	-	cl39974	6
Q#107 - >V1167258	specific	404228	148	259	7.72258e-15	71.422	pfam13306	LRR_5	-	cl37855	6
Q#107 - >V1167258	specific	401434	380	452	3.31249e-09	53.3961	pfam09479	Flg_new	-	cl09714	6
Q#107 - >V1167258	specific	274189	417	458	0.0099853	34.5215	TIGR02543	List_Bact_rpt	-	cl09714	6
Q#108 - >V1167715	specific	350158	43	262	5.39985e-102	295.932	cd09007	NP-I_spr0068	-	cl38914	6
Q#108 - >V1167715	specific	395832	47	266	7.21254e-33	119.754	pfam01048	PNP_UDP_1	-	cl00303	6
Q#109 - >V1172433	specific	223804	6	359	1.72505e-08	55.823	COG0732	HsdS	-	cl34024	6
Q#110 - >V1181946	specific	234638	4	320	3.17077e-111	326.324	PRK00108	mraY	-	cl10571	6
Q#110 - >V1181946	specific	133462	43	320	1.09222e-108	317.507	cd06852	GT_MraY	-	cl10571	6
Q#110 - >V1181946	specific	223548	7	324	1.11791e-60	196.336	COG0472	Rfe	-	cl10571	6
Q#110 - >V1181946	specific	395760	79	246	4.27713e-29	109.219	pfam00953	Glycos_transf_4	-	cl10571	6
Q#111 - >V1182987	specific	223715	119	362	2.1203e-24	102.139	COG0642	BaeS	N	cl33988	6
Q#111 - >V1182987	specific	214643	256	354	3.87444e-11	59.5847	smart00387	HATPase_c	-	cl00075	6
Q#111 - >V1182987	specific	396875	256	351	2.74655e-10	57.0095	pfam02518	HATPase_c	-	cl00075	6
Q#112 - >V1190146	specific	235366	1	694	0	666.815	PRK05218	PRK05218	-	cl29642	6
Q#112 - >V1190146	specific	340404	13	201	4.31553e-69	223.937	cd16927	HATPase_Hsp90-like	-	cl00075	6
Q#112 - >V1190146	specific	214643	31	133	0.00035654	40.3247	smart00387	HATPase_c	C	cl00075	6
Q#113 - >V1190147	specific	236490	299	661	0	626.012	PRK09376	rho	-	cl35817	6
Q#113 - >V1190147	specific	410872	399	648	1.12638e-154	446.267	cd01128	rho_factor_C	-	cl38936	6
Q#113 - >V1190147	specific	400053	299	370	1.887e-38	136.348	pfam07497	Rho_RNA_bind	-	cl09927	6
Q#113 - >V1190147	specific	214633	299	362	2.41579e-12	62.2311	smart00357	CSP	-	cl09927	6
Q#114 - >V1190290	specific	396874	177	276	1.00796e-11	60.2596	pfam02517	Abi	-	cl00558	6
Q#114 - >V1190290	specific	224185	81	277	0.000478744	40.67	COG1266	YdiL	-	cl29138	6
Q#116 - >V1191204	specific	119407	326	493	2.78124e-68	216.253	cd02696	MurNAc-LAA	-	cl02713	6
Q#116 - >V1191204	specific	223929	322	498	9.33106e-62	201.457	COG0860	AmiC	-	cl34058	6
Q#116 - >V1191204	specific	396209	327	492	3.04786e-59	192.84	pfam01520	Amidase_3	-	cl02713	6
Q#116 - >V1191204	specific	214762	385	492	4.13835e-26	102.367	smart00646	Ami_3	-	cl02713	6
Q#116 - >V1191204	specific	214600	81	139	1.82418e-08	50.7944	smart00287	SH3b	-	cl17036	6
Q#116 - >V1191204	specific	400512	257	300	0.000351907	38.3799	pfam08239	SH3_3	-	cl17036	6
Q#116 - >V1191204	specific	400512	166	210	0.00173498	36.4539	pfam08239	SH3_3	-	cl17036	6
Q#117 - >V1194927	specific	214599	415	668	7.30152e-57	193.656	smart00283	MA	-	cl39097	6
Q#117 - >V1194927	specific	223910	271	689	2.90061e-47	172.097	COG0840	Tar	-	cl39097	6
Q#117 - >V1194927	specific	206779	448	641	2.63805e-44	157.399	cd11386	MCP_signal	-	cl39097	6
Q#117 - >V1194927	specific	397043	36	293	4.15368e-09	57.741	pfam02743	dCache_1	-	cl24147	6
Q#117 - >V1194927	specific	350341	104	208	6.60292e-08	51.4086	cd18773	PDC1_HK_sensor	-	cl38916	6
Q#118 - >V1198726	specific	341131	194	358	1.31897e-10	59.7018	cd16961	RMtype1_S_TRD-CR_like	-	cl38903	6
Q#120 - >V1200334	specific	238045	13	48	4.64213e-07	41.7698	cd00093	HTH_XRE	N	cl22854	6
Q#120 - >V1200334	specific	197775	13	48	2.32133e-06	39.8086	smart00530	HTH_XRE	N	cl22854	6
Q#120 - >V1200334	specific	396104	14	48	2.3799e-06	39.8209	pfam01381	HTH_3	N	cl22854	6
Q#124 - >V1231234	specific	398492	2	209	7.11636e-13	67.312	pfam04851	ResIII	-	cl28899	6
Q#124 - >V1231234	specific	214692	5	206	3.46287e-05	45.9458	smart00487	DEXDc	-	cl28899	6
Q#126 - >V1237327	specific	408437	541	620	1.29126e-19	83.9635	pfam18655	SHIRT	-	cl39974	6
Q#127 - >V1238923	specific	404228	119	224	1.1706e-13	67.57	pfam13306	LRR_5	-	cl37855	6
Q#127 - >V1238923	specific	398365	21	42	0.000344846	37.7417	pfam04650	YSIRK_signal	-	cl22626	6
Q#128 - >V1241273	specific	398492	2	209	7.07814e-13	67.312	pfam04851	ResIII	-	cl28899	6
Q#128 - >V1241273	specific	214692	5	206	3.512e-05	45.9458	smart00487	DEXDc	-	cl28899	6
Q#129 - >V1267295	specific	403163	746	1103	1.79985e-68	233.188	pfam11867	DUF3387	-	cl13329	6
Q#129 - >V1267295	specific	411736	13	253	2.54956e-52	183.238	cd22332	HsdR_N	-	cl40440	6
Q#129 - >V1267295	specific	214692	290	492	4.11318e-08	54.8054	smart00487	DEXDc	-	cl28899	6
Q#130 - >V1267296	specific	408634	12	196	2.45705e-50	164.856	pfam18864	AbiTii	-	cl40145	6
Q#132 - >V1268218	specific	224263	3	521	1.02879e-61	206.52	COG1344	FlgL	-	cl34232	6
Q#132 - >V1268218	specific	395542	5	142	1.56628e-36	132.082	pfam00669	Flagellin_N	-	cl37495	6
Q#133 - >V1268439	specific	197609	74	123	0.000277641	36.2696	smart00257	LysM	-	cl21525	6
Q#133 - >V1268439	specific	212030	71	123	0.00147583	34.3833	cd00118	LysM	-	cl21525	6
Q#134 - >V1268614	specific	271367	24	371	9.41323e-117	345.965	cd10336	SLC6sbd_Tyt1-Like	N	cl00456	6
Q#135 - >V1272297	specific	403788	40	138	5.20336e-36	132.382	pfam12696	TraG-D_C	C	cl38936	6
Q#135 - >V1272297	specific	410871	1	104	5.57682e-33	124.639	cd01127	TrwB_TraG_TraD_VirD4	N	cl38936	6
Q#135 - >V1272297	specific	214692	511	612	9.14277e-09	56.3462	smart00487	DEXDc	C	cl28899	6
Q#135 - >V1272297	specific	197757	947	1027	9.66992e-05	41.8137	smart00490	HELICc	-	cl28899	6
Q#136 - >V1295126	specific	340882	15	377	4.95964e-39	143.074	cd17324	MFS_NepI_like	-	cl28910	6
Q#136 - >V1295126	specific	369468	17	346	5.76034e-15	75.1511	pfam07690	MFS_1	-	cl28910	6
Q#137 - >V1296420	specific	224393	44	109	6.22238e-16	66.0872	COG1476	XRE	-	cl22854	6
Q#137 - >V1296420	specific	197775	46	101	6.68617e-14	60.6094	smart00530	HTH_XRE	-	cl22854	6
Q#137 - >V1296420	specific	396104	47	101	1.02287e-13	60.2365	pfam01381	HTH_3	-	cl22854	6
Q#137 - >V1296420	specific	238045	45	101	2.8129e-13	59.1038	cd00093	HTH_XRE	-	cl22854	6
Q#138 - >V1299139	specific	408437	541	620	1.78969e-21	88.9711	pfam18655	SHIRT	-	cl39974	6
Q#139 - >V1299462	specific	403817	12	59	7.89608e-13	57.4699	pfam12728	HTH_17	-	cl02600	6
Q#139 - >V1299462	specific	200128	14	58	1.7314e-12	56.4554	TIGR01764	excise	-	cl02600	6
Q#142 - >V1341607	specific	223638	71	360	1.5907e-110	324.649	COG0564	RluA	-	cl33951	6
Q#142 - >V1341607	specific	211346	155	343	1.48424e-76	234.154	cd02869	PseudoU_synth_RluA_like	-	cl00130	6
Q#142 - >V1341607	specific	376401	155	310	7.32581e-29	109.431	pfam00849	PseudoU_synth_2	-	cl00130	6
Q#142 - >V1341607	specific	214638	81	138	5.80866e-11	57.2177	smart00363	S4	-	cl09940	6
Q#143 - >V1343016	specific	400640	2250	2335	1.42989e-08	53.3715	pfam08428	Rib	-	cl07159	6
Q#143 - >V1343016	specific	408708	492	570	6.00771e-08	51.4362	pfam18938	aRib	-	cl40941	6
Q#143 - >V1343016	specific	408708	409	483	2.58295e-07	49.8954	pfam18938	aRib	-	cl40941	6
Q#143 - >V1343016	specific	197912	953	999	0.000620557	39.8493	smart00844	GA	N	cl23938	6
Q#144 - >V1345374	specific	225280	10	331	1.9959e-81	250.687	COG2423	OCDMu	-	cl21454	6
Q#145 - >V1346163	specific	408437	407	487	8.50961e-20	83.9635	pfam18655	SHIRT	-	cl39974	6
Q#145 - >V1346163	specific	404228	98	209	1.28555e-14	70.6516	pfam13306	LRR_5	-	cl37855	6
Q#145 - >V1346163	specific	401434	347	402	8.13187e-09	52.2405	pfam09479	Flg_new	-	cl09714	6
Q#145 - >V1346163	specific	274189	367	408	0.0022054	36.4475	TIGR02543	List_Bact_rpt	-	cl09714	6
Q#146 - >V1346409	specific	260009	81	215	5.69721e-56	182.299	cd09277	RNase_HI_bacteria_like	-	cl14782	6
Q#146 - >V1346409	specific	396314	20	61	4.04197e-18	77.448	pfam01693	Cauli_VI	-	cl38054	6
Q#147 - >V1355289	specific	398775	613	684	2.77023e-05	42.7892	pfam05257	CHAP	-	cl21534	6
Q#150 - >V1356348	specific	234614	11	520	0	1022.29	PRK00074	guaA	-	cl35057	6
Q#150 - >V1356348	specific	223593	205	520	0	610.729	COG0519	GuaA2	-	cl33929	6
Q#150 - >V1356348	specific	273321	210	520	0	555.797	TIGR00884	guaA_Cterm	-	cl36758	6
Q#150 - >V1356348	specific	238955	227	519	0	542.497	cd01997	GMP_synthase_C	-	cl00292	6
Q#150 - >V1356348	specific	395765	430	519	1.88808e-62	198.789	pfam00958	GMP_synt_C	-	cl38021	6
Q#151 - >V1357057	specific	403943	21	129	2.38476e-08	50.1645	pfam12892	FctA	-	cl16948	6
Q#155 - >V1363420	specific	394963	411	542	1.10247e-12	65.3084	pfam00004	AAA	-	cl38936	6
Q#155 - >V1363420	specific	223540	341	574	8.23068e-12	67.9264	COG0464	SpoVK	N	cl33891	6
Q#155 - >V1363420	specific	99707	410	542	4.04634e-11	61.3931	cd00009	AAA	-	cl38936	6
Q#155 - >V1363420	specific	214640	410	543	2.37888e-07	50.4497	smart00382	AAA	-	cl38936	6
Q#156 - >V1363584	specific	395514	161	245	1.81448e-18	78.8813	pfam00639	Rotamase	-	cl29122	6
Q#156 - >V1363584	specific	223831	61	304	1.55754e-13	70.1106	COG0760	SurA	-	cl34035	6
Q#159 - >V1381649	specific	404228	107	218	9.38863e-13	64.8736	pfam13306	LRR_5	-	cl37855	6
Q#159 - >V1381649	specific	401434	339	411	3.82944e-10	55.3221	pfam09479	Flg_new	-	cl09714	6
Q#159 - >V1381649	specific	274189	376	417	0.000176099	38.7587	TIGR02543	List_Bact_rpt	-	cl09714	6
Q#160 - >V1394478	specific	378078	52	290	2.7815e-35	127.048	pfam08878	DUF1837	-	cl08506	6
Q#163 - >V1420705	specific	408437	455	535	8.62643e-21	87.0451	pfam18655	SHIRT	-	cl39974	6
Q#163 - >V1420705	specific	404228	146	257	7.89722e-13	65.644	pfam13306	LRR_5	-	cl37855	6
Q#163 - >V1420705	specific	401434	378	450	1.43677e-09	54.5517	pfam09479	Flg_new	-	cl09714	6
Q#163 - >V1420705	specific	274189	415	456	0.00147038	36.8327	TIGR02543	List_Bact_rpt	-	cl09714	6
Q#164 - >V1421400	specific	213192	3	221	1.57321e-86	255.084	cd03225	ABC_cobalt_CbiO_domain1	-	cl38936	6
Q#164 - >V1421400	specific	224047	1	225	3.44912e-70	214.427	COG1122	EcfA2	-	cl34121	6
Q#164 - >V1421400	specific	394964	22	173	1.29548e-27	102.726	pfam00005	ABC_tran	-	cl38936	6
Q#164 - >V1421400	specific	214640	32	108	8.72896e-06	44.2865	smart00382	AAA	C	cl38936	6
Q#165 - >V1425303	specific	408437	541	620	1.02124e-20	87.4303	pfam18655	SHIRT	-	cl39974	6
Q#166 - >V1425484	specific	408437	188	268	4.73218e-13	64.3183	pfam18655	SHIRT	-	cl39974	6
Q#166 - >V1425484	specific	366278	416	447	0.000476381	37.5204	pfam00746	Gram_pos_anchor	-	cl23989	6
Q#166 - >V1425484	specific	273478	416	447	0.00157251	35.9142	TIGR01167	LPXTG_anchor	-	cl23989	6
Q#167 - >V1425570	specific	197757	9	89	1.29731e-08	51.8289	smart00490	HELICc	-	cl28899	6
Q#167 - >V1425570	specific	395209	9	89	5.3733e-07	47.9772	pfam00271	Helicase_C	N	cl28899	6
Q#168 - >V1440257	specific	398262	119	190	1.94512e-31	109.429	pfam04472	SepF	-	cl00775	6
Q#169 - >V1461401	specific	408437	541	620	7.79008e-21	87.4303	pfam18655	SHIRT	-	cl39974	6
Q#169 - >V1461401	specific	238084	756	789	0.00911078	35.9354	cd00146	PKD	N	cl30545	6
Q#170 - >V1462020	specific	408437	455	535	3.98446e-21	87.8155	pfam18655	SHIRT	-	cl39974	6
Q#170 - >V1462020	specific	404228	146	257	9.95282e-13	65.2588	pfam13306	LRR_5	-	cl37855	6
Q#170 - >V1462020	specific	401434	378	450	3.22198e-09	53.3961	pfam09479	Flg_new	-	cl09714	6
Q#170 - >V1462020	specific	274189	415	456	0.00933141	34.5215	TIGR02543	List_Bact_rpt	-	cl09714	6
Q#171 - >V1463656	specific	397867	20	91	3.67975e-18	76.1256	pfam03963	FlgD	-	cl37697	6
Q#172 - >V1464850	specific	397943	60	118	0.000870552	39.0405	pfam04055	Radical_SAM	C	cl18962	6
Q#173 - >V1500278	specific	408437	399	479	4.34531e-20	84.3487	pfam18655	SHIRT	-	cl39974	6
Q#173 - >V1500278	specific	404228	90	201	3.00105e-14	69.1108	pfam13306	LRR_5	-	cl37855	6
Q#173 - >V1500278	specific	401434	322	394	3.13188e-09	53.0109	pfam09479	Flg_new	-	cl09714	6
Q#173 - >V1500278	specific	274189	359	400	0.00983554	34.1363	TIGR02543	List_Bact_rpt	-	cl09714	6
Q#174 - >V1506282	specific	408437	407	487	5.25521e-20	84.3487	pfam18655	SHIRT	-	cl39974	6
Q#174 - >V1506282	specific	404228	98	209	1.45148e-14	70.2664	pfam13306	LRR_5	-	cl37855	6
Q#174 - >V1506282	specific	401434	330	402	6.10029e-09	52.2405	pfam09479	Flg_new	-	cl09714	6
Q#175 - >V1506575	specific	269893	363	553	7.03233e-54	183.911	cd14792	GH27	C	cl38930	6
Q#176 - >V1527466	specific	240548	10	435	2.9633e-97	298.27	cd13143	MATE_MepA_like	-	cl09326	6
Q#176 - >V1527466	specific	223608	11	436	1.53565e-66	219.789	COG0534	NorM	-	cl09326	6
Q#176 - >V1527466	specific	334587	31	182	3.75129e-16	75.6796	pfam01554	MatE	-	cl09326	6
Q#177 - >V1547369	specific	408437	455	535	1.74097e-20	86.2747	pfam18655	SHIRT	-	cl39974	6
Q#177 - >V1547369	specific	404228	146	257	1.70169e-13	67.9552	pfam13306	LRR_5	-	cl37855	6
Q#177 - >V1547369	specific	401434	378	450	1.53342e-09	54.5517	pfam09479	Flg_new	-	cl09714	6
Q#177 - >V1547369	specific	274189	415	456	0.00125644	37.2179	TIGR02543	List_Bact_rpt	-	cl09714	6
Q#178 - >V1548197	specific	234572	18	466	0	699.177	PRK00012	gatA	-	cl18951	6
Q#178 - >V1548197	specific	223232	1	475	6.85847e-161	463.689	COG0154	GatA	-	cl18951	6
Q#178 - >V1548197	specific	396144	17	459	9.00174e-150	434.42	pfam01425	Amidase	-	cl18951	6
Q#179 - >V1558361	specific	234582	13	187	6.75863e-73	217.339	PRK00028	infC	-	cl29550	6
Q#179 - >V1558361	specific	223367	12	187	3.70223e-69	207.85	COG0290	InfC	-	cl29272	6
Q#179 - >V1558361	specific	395575	98	184	5.77206e-39	128.234	pfam00707	IF3_C	-	cl29551	6
Q#181 - >V1573665	specific	408437	455	535	5.69431e-20	85.1191	pfam18655	SHIRT	-	cl39974	6
Q#181 - >V1573665	specific	404228	146	257	2.41436e-14	70.6516	pfam13306	LRR_5	-	cl37855	6
Q#181 - >V1573665	specific	401434	378	450	2.1484e-09	54.5517	pfam09479	Flg_new	-	cl09714	6
Q#181 - >V1573665	specific	274189	415	456	0.00144388	37.2179	TIGR02543	List_Bact_rpt	-	cl09714	6
Q#183 - >V1576124	specific	349967	390	537	8.61113e-75	233.499	cd18094	SpoU-like_TrmL	-	cl38912	6
Q#183 - >V1576124	specific	223297	388	542	1.1381e-65	210.523	COG0219	TrmL	-	cl38912	6
Q#183 - >V1576124	specific	395470	388	531	7.15935e-37	133.424	pfam00588	SpoU_methylase	-	cl38912	6
Q#183 - >V1576124	specific	396976	274	356	8.7693e-25	97.8523	pfam02650	HTH_WhiA	-	cl38077	6
Q#184 - >V1583546	specific	224197	17	83	2.26171e-28	96.4577	COG1278	CspC	-	cl09927	6
Q#184 - >V1583546	specific	278729	18	82	3.75583e-28	96.1572	pfam00313	CSD	-	cl09927	6
Q#184 - >V1583546	specific	239905	19	82	1.17118e-27	94.5677	cd04458	CSP_CDS	-	cl09927	6
Q#184 - >V1583546	specific	214633	19	83	3.1366e-18	70.7055	smart00357	CSP	-	cl09927	6
Q#185 - >V1594255	specific	411736	13	253	3.54022e-55	183.624	cd22332	HsdR_N	-	cl40440	6
Q#185 - >V1594255	specific	214692	290	419	7.915e-06	46.7162	smart00487	DEXDc	C	cl28899	6
Q#188 - >V1612382	specific	223730	66	319	1.57086e-14	73.0455	COG0657	Aes	-	cl27028	6
Q#189 - >V1883662	specific	402256	18	102	1.03015e-41	139.589	pfam10543	ORF6N	-	cl11175	6
Q#191 - >V1887129	specific	350187	186	240	1.1371e-22	89.5457	cd18800	SF2_C_EcoR124I-like	N	cl38915	6
Q#192 - >V1888224	specific	341131	91	180	1.98592e-09	56.235	cd16961	RMtype1_S_TRD-CR_like	N	cl38903	6
Q#192 - >V1888224	specific	223804	87	359	6.00613e-09	56.9786	COG0732	HsdS	N	cl34024	6
Q#2 - >V1006054	specific	411465	4	124	3.60368e-30	114.166	NF033903	VaFE_rpt	-	cl41512	7
Q#2 - >V1006054	specific	408029	22	138	1.10296e-17	78.9831	pfam18202	TQ	-	cl39561	7
Q#6 - >V1006410	specific	225361	1	73	0.00110181	35.3161	COG2801	Tra5	N	cl34487	7
Q#9 - >V1034897	specific	397373	32	164	2.76122e-17	78.7402	pfam03235	DUF262	-	cl23836	7
Q#9 - >V1034897	specific	238038	322	386	5.44913e-07	46.3108	cd00085	HNHc	-	cl00083	7
Q#9 - >V1034897	specific	396422	358	388	8.09614e-07	45.4203	pfam01844	HNH	N	cl00083	7
Q#9 - >V1034897	specific	214702	353	383	0.000412635	37.8225	smart00507	HNHc	N	cl00083	7
Q#12 - >V1034900	specific	223815	2	635	2.61204e-166	492.258	COG0744	MrcB	-	cl34027	7
Q#12 - >V1034900	specific	395731	55	234	2.78643e-67	218.543	pfam00912	Transgly	-	cl29529	7
Q#13 - >V1034901	specific	395835	24	251	1.50809e-29	115.07	pfam01051	Rep_3	-	cl19398	7
Q#14 - >V1034902	specific	214889	139	255	1.09744e-10	60.114	smart00892	Endonuclease_NS	N	cl00089	7
Q#18 - >V1034906	specific	399454	912	973	2.8613e-10	56.8783	pfam06458	MucBP	-	cl05785	7
Q#18 - >V1034906	specific	399454	242	296	4.56443e-06	44.9371	pfam06458	MucBP	-	cl05785	7
Q#18 - >V1034906	specific	399454	511	566	0.00414974	36.4627	pfam06458	MucBP	-	cl05785	7
Q#19 - >V1035133	specific	223747	90	414	6.60302e-23	99.3477	COG0675	InsQ	-	cl34004	7
Q#20 - >V1035134	specific	407852	91	239	3.09144e-25	100.057	pfam18013	Phage_lysozyme2	-	cl40256	7
Q#20 - >V1035134	specific	410984	313	409	1.91544e-12	62.6093	cd12797	M23_peptidase	-	cl41212	7
Q#20 - >V1035134	specific	396229	311	412	6.36802e-12	61.4148	pfam01551	Peptidase_M23	-	cl38048	7
Q#27 - >V1035157	specific	411155	4	179	2.96181e-59	183.612	NF033518	transpos_IS607	-	cl41297	7
Q#27 - >V1035157	specific	239738	55	186	1.1852e-46	149.719	cd03769	SR_IS607_transposase_like	-	cl02788	7
Q#27 - >V1035157	specific	214861	57	187	6.18766e-22	86.9084	smart00857	Resolvase	-	cl02788	7
Q#27 - >V1035157	specific	395183	57	173	1.87892e-18	77.6965	pfam00239	Resolvase	-	cl02788	7
Q#30 - >V1035160	specific	236412	9	419	2.19681e-133	389.868	PRK09204	secY	-	cl35785	7
Q#30 - >V1035160	specific	223279	1	418	8.25935e-103	312.233	COG0201	SecY	-	cl33802	7
Q#30 - >V1035160	specific	273369	11	415	7.98271e-102	308.833	TIGR00967	3a0501s007	-	cl36787	7
Q#30 - >V1035160	specific	395273	63	402	9.78015e-86	263.899	pfam00344	SecY	-	cl40690	7
Q#31 - >V1035161	specific	237259	13	780	0	1175.25	PRK12904	PRK12904	-	cl36206	7
Q#31 - >V1035161	specific	223726	13	780	0	994.043	COG0653	SecA	-	cl39078	7
Q#31 - >V1035161	specific	214937	3	379	0	647.559	smart00957	SecA_DEAD	-	cl29244	7
Q#31 - >V1035161	specific	369399	13	380	0	616.041	pfam07517	SecA_DEAD	-	cl29245	7
Q#31 - >V1035161	specific	350686	38	392	7.3747e-128	380.727	cd17928	DEXDc_SecA	-	cl28899	7
Q#33 - >V1035163	specific	395705	195	294	2.71808e-31	112.762	pfam00877	NLPC_P60	-	cl21534	7
Q#33 - >V1035163	specific	223862	148	292	5.14574e-24	96.5869	COG0791	Spr	N	cl21534	7
Q#33 - >V1035163	specific	212030	102	146	1.477e-07	47.0949	cd00118	LysM	-	cl21525	7
Q#33 - >V1035163	specific	396179	103	146	2.08411e-07	46.6203	pfam01476	LysM	-	cl21525	7
Q#33 - >V1035163	specific	197609	102	146	1.20981e-06	44.3588	smart00257	LysM	-	cl21525	7
Q#33 - >V1035163	specific	224306	42	158	0.000174939	40.6709	COG1388	LysM	-	cl21525	7
Q#37 - >V1035173	specific	411465	605	725	1.86145e-35	130.73	NF033903	VaFE_rpt	-	cl41512	7
Q#37 - >V1035173	specific	411465	726	846	2.45619e-28	110.699	NF033903	VaFE_rpt	-	cl41512	7
Q#37 - >V1035173	specific	408029	621	741	3.75772e-27	107.488	pfam18202	TQ	-	cl39561	7
Q#37 - >V1035173	specific	408029	744	860	3.18951e-16	76.2867	pfam18202	TQ	-	cl39561	7
Q#37 - >V1035173	specific	407674	385	461	1.27495e-11	61.0623	pfam17802	SpaA	-	cl40206	7
Q#37 - >V1035173	specific	408029	485	618	1.30185e-08	54.3303	pfam18202	TQ	-	cl39561	7
Q#53 - >V1035504	specific	320680	86	208	9.9332e-54	168.45	cd06165	Sortase_A	-	cl09098	7
Q#53 - >V1035504	specific	398053	91	208	4.46454e-26	97.6802	pfam04203	Sortase	-	cl09098	7
Q#60 - >V1037450	specific	395093	13	333	1.656e-122	355.467	pfam00145	DNA_methylase	-	cl17173	7
Q#60 - >V1037450	specific	238192	13	333	2.84738e-121	350.382	cd00315	Cyt_C5_DNA_methylase	-	cl30459	7
Q#60 - >V1037450	specific	223348	13	340	1.30573e-84	259.286	COG0270	Dcm	-	cl30459	7
Q#62 - >V1149287	specific	223747	23	417	5.90726e-20	90.8733	COG0675	InsQ	-	cl34004	7
Q#70 - >V1162260	specific	395093	21	324	6.57455e-90	271.879	pfam00145	DNA_methylase	-	cl17173	7
Q#70 - >V1162260	specific	238192	21	324	1.45263e-88	266.408	cd00315	Cyt_C5_DNA_methylase	-	cl30459	7
Q#70 - >V1162260	specific	223348	21	328	5.55298e-81	249.271	COG0270	Dcm	-	cl30459	7
Q#77 - >V1162283	specific	212030	40	84	4.9763e-07	44.7837	cd00118	LysM	-	cl21525	7
Q#77 - >V1162283	specific	396179	41	82	2.08044e-06	43.1535	pfam01476	LysM	-	cl21525	7
Q#77 - >V1162283	specific	197609	40	84	2.77943e-06	42.818	smart00257	LysM	-	cl21525	7
Q#79 - >V1162608	specific	100107	64	133	0.00301048	37.0243	cd02440	AdoMet_MTases	C	cl17173	7
Q#82 - >V1162887	specific	411155	7	194	3.46428e-82	242.163	NF033518	transpos_IS607	-	cl41297	7
Q#82 - >V1162887	specific	239738	63	194	8.5951e-49	155.497	cd03769	SR_IS607_transposase_like	-	cl02788	7
Q#82 - >V1162887	specific	214861	63	189	1.80614e-25	96.1532	smart00857	Resolvase	-	cl02788	7
Q#82 - >V1162887	specific	395183	63	189	2.49669e-20	82.7041	pfam00239	Resolvase	-	cl02788	7
Q#85 - >V1165084	specific	396836	6	110	1.86415e-27	96.9148	pfam02452	PemK_toxin	-	cl00995	7
Q#85 - >V1165084	specific	225216	6	110	2.42772e-18	73.5657	COG2337	MazF	-	cl00995	7
Q#86 - >V1165360	specific	214861	3	91	1.46992e-13	61.8705	smart00857	Resolvase	C	cl02788	7
Q#88 - >V1166915	specific	402227	18	192	8.01773e-36	123.465	pfam10502	Peptidase_S26	-	cl37809	7
Q#88 - >V1166915	specific	274044	38	195	7.22878e-32	112.707	TIGR02227	sigpep_I_bact	-	cl37079	7
Q#88 - >V1166915	specific	119398	41	187	1.7952e-12	60.6771	cd06530	S26_SPase_I	-	cl10465	7
Q#88 - >V1166915	specific	223753	11	171	1.85531e-09	54.6185	COG0681	LepB	-	cl10465	7
Q#91 - >V1170340	specific	214889	139	255	2.11845e-11	62.04	smart00892	Endonuclease_NS	N	cl00089	7
Q#96 - >V1170741	specific	212669	3	362	6.1418e-30	117.519	cd10227	ParM_like	-	cl17037	7
Q#100 - >V1203672	specific	401480	5	222	2.09522e-103	299.607	pfam09553	RE_Eco47II	-	cl09777	7
Q#105 - >V1211150	specific	320680	86	208	3.5556e-53	167.295	cd06165	Sortase_A	-	cl09098	7
Q#105 - >V1211150	specific	398053	91	208	9.43502e-27	99.221	pfam04203	Sortase	-	cl09098	7
Q#121 - >V1256195	specific	395349	2	104	9.65273e-35	118.108	pfam00436	SSB	-	cl09930	7
Q#121 - >V1256195	specific	239942	5	104	3.77398e-33	113.861	cd04496	SSB_OBF	-	cl09930	7
Q#121 - >V1256195	specific	223702	1	193	3.94067e-31	111.028	COG0629	Ssb	-	cl09930	7
Q#122 - >V1257303	specific	212669	43	405	3.65074e-29	115.978	cd10227	ParM_like	-	cl17037	7
Q#127 - >V1263204	specific	223348	1	365	6.78347e-91	275.85	COG0270	Dcm	-	cl30459	7
Q#127 - >V1263204	specific	395093	1	358	3.81621e-75	235.285	pfam00145	DNA_methylase	-	cl17173	7
Q#127 - >V1263204	specific	238192	1	358	9.3877e-75	232.511	cd00315	Cyt_C5_DNA_methylase	-	cl30459	7
Q#128 - >V1263206	specific	397373	32	164	3.13904e-17	78.7402	pfam03235	DUF262	-	cl23836	7
Q#128 - >V1263206	specific	238038	322	386	3.6094e-07	46.696	cd00085	HNHc	-	cl00083	7
Q#128 - >V1263206	specific	396422	358	388	7.268e-07	45.4203	pfam01844	HNH	N	cl00083	7
Q#128 - >V1263206	specific	214702	354	383	0.000492647	37.8225	smart00507	HNHc	N	cl00083	7
Q#139 - >V1299129	specific	411200	3	128	2.17656e-44	141.498	NF033573	transpos_IS200	-	cl00848	7
Q#139 - >V1299129	specific	396389	9	129	8.18781e-39	127.292	pfam01797	Y1_Tnp	-	cl00848	7
Q#139 - >V1299129	specific	224854	1	130	3.71716e-32	110.843	COG1943	RAYT	-	cl00848	7
Q#156 - >V1387683	specific	223860	16	72	4.1499e-05	38.5736	COG0789	SoxR	C	cl29198	7
Q#158 - >V1390179	specific	410871	569	652	4.44907e-06	47.2142	cd01127	TrwB_TraG_TraD_VirD4	N	cl38936	7
Q#160 - >V1439187	specific	397773	204	257	0.000809047	37.0182	pfam03840	SecG	C	cl09123	7
Q#161 - >V1445439	specific	411465	8	128	1.27974e-29	111.855	NF033903	VaFE_rpt	-	cl41512	7
Q#161 - >V1445439	specific	408029	26	142	4.72698e-17	77.0571	pfam18202	TQ	-	cl39561	7
Q#167 - >V1458410	specific	411465	605	725	8.61658e-35	128.804	NF033903	VaFE_rpt	-	cl41512	7
Q#167 - >V1458410	specific	411465	726	846	1.92653e-28	110.699	NF033903	VaFE_rpt	-	cl41512	7
Q#167 - >V1458410	specific	408029	621	741	2.01166e-26	105.177	pfam18202	TQ	-	cl39561	7
Q#167 - >V1458410	specific	408029	744	860	2.81005e-16	76.2867	pfam18202	TQ	-	cl39561	7
Q#167 - >V1458410	specific	407674	385	461	2.19251e-08	51.8175	pfam17802	SpaA	-	cl40206	7
Q#167 - >V1458410	specific	408029	485	618	4.36228e-08	52.7895	pfam18202	TQ	-	cl39561	7
Q#182 - >V1852026	specific	223815	55	688	3.77749e-168	499.191	COG0744	MrcB	-	cl34027	7
Q#182 - >V1852026	specific	395731	108	287	4.14371e-67	219.313	pfam00912	Transgly	-	cl29529	7
Q#188 - >V1886939	specific	411465	605	725	1.08455e-35	131.5	NF033903	VaFE_rpt	-	cl41512	7
Q#188 - >V1886939	specific	411465	726	846	1.67111e-28	111.085	NF033903	VaFE_rpt	-	cl41512	7
Q#188 - >V1886939	specific	408029	621	741	4.15281e-27	107.103	pfam18202	TQ	-	cl39561	7
Q#188 - >V1886939	specific	408029	744	860	1.59113e-16	77.0571	pfam18202	TQ	-	cl39561	7
Q#188 - >V1886939	specific	407674	385	449	1.48491e-08	52.5879	pfam17802	SpaA	-	cl40206	7
Q#188 - >V1886939	specific	408029	485	618	2.75121e-08	53.5599	pfam18202	TQ	-	cl39561	7
Q#1 - >V1150284	specific	271189	182	354	1.05998e-43	148.091	cd01189	INT_ICEBs1_C_like	-	cl00213	8
Q#1 - >V1150284	specific	223655	67	367	2.7373e-16	78.7788	COG0582	XerC	-	cl00213	8
Q#1 - >V1150284	specific	405362	74	126	4.55477e-09	51.786	pfam14659	Phage_int_SAM_3	-	cl29123	8
Q#3 - >V1150316	specific	223989	1	364	1.87348e-67	221.93	COG1061	SSL2	-	cl34083	8
Q#3 - >V1150316	specific	398492	2	134	3.23708e-28	109.299	pfam04851	ResIII	-	cl28899	8
Q#3 - >V1150316	specific	197757	230	307	1.35492e-16	74.1705	smart00490	HELICc	-	cl28899	8
Q#7 - >V1150321	specific	214959	40	94	8.01151e-11	54.4376	smart00990	VRR_NUC	N	cl22959	8
Q#9 - >V1150326	specific	309640	10	161	2.23421e-53	167.154	pfam04586	Peptidase_S78	-	cl01521	8
Q#10 - >V1150327	specific	153446	5	92	4.33872e-15	65.0247	cd08054	gp6	-	cl12049	8
Q#10 - >V1150327	specific	398688	5	87	5.76019e-05	38.9315	pfam05135	Phage_connect_1	-	cl12049	8
Q#13 - >V1150333	specific	401954	211	414	1.63342e-37	140.124	pfam10145	PhageMin_Tail	-	cl29167	8
Q#15 - >V1150335	specific	396575	766	856	0.000556192	40.7231	pfam02050	FliJ	C	cl23733	8
Q#21 - >V1151552	specific	396157	778	913	8.32097e-07	49.957	pfam01442	Apolipoprotein	N	cl27567	8
Q#22 - >V1151984	specific	398499	34	241	1.01783e-56	183.249	pfam04860	Phage_portal	C	cl19194	8
Q#23 - >V1151985	specific	398679	57	139	1.42303e-19	78.0676	pfam05119	Terminase_4	-	cl01525	8
Q#24 - >V1152314	specific	398499	1	150	1.50721e-29	110.831	pfam04860	Phage_portal	N	cl19194	8
Q#33 - >V1220168	specific	401954	1	126	8.07734e-25	101.604	pfam10145	PhageMin_Tail	N	cl29167	8
Q#37 - >V1334689	specific	398499	34	359	2.17481e-86	265.296	pfam04860	Phage_portal	-	cl19194	8
Q#41 - >V1390211	specific	273690	11	367	6.5992e-49	169.449	TIGR01554	major_cap_HK97	-	cl27082	8
Q#42 - >V1400878	specific	396575	573	663	0.000157024	41.8787	pfam02050	FliJ	C	cl23733	8
Q#44 - >V1416363	specific	240129	17	163	5.25307e-35	122.898	cd04859	Prim_Pol	-	cl01287	8
Q#44 - >V1416363	specific	214927	9	149	1.73437e-34	121.682	smart00943	Prim-Pol	-	cl01287	8
Q#44 - >V1416363	specific	401258	9	163	6.41236e-32	115.173	pfam09250	Prim-Pol	-	cl01287	8
Q#44 - >V1416363	specific	214926	196	258	6.35647e-09	51.1794	smart00942	PriCT_1	-	cl07362	8
Q#46 - >V1449437	specific	273690	11	367	4.17461e-47	164.826	TIGR01554	major_cap_HK97	-	cl27082	8
Q#47 - >V1449438	specific	396157	800	930	1.37989e-08	55.3498	pfam01442	Apolipoprotein	C	cl27567	8
Q#48 - >V1482799	specific	214927	8	156	1.42192e-34	121.682	smart00943	Prim-Pol	-	cl01287	8
Q#48 - >V1482799	specific	240129	16	148	3.93556e-33	117.89	cd04859	Prim_Pol	-	cl01287	8
Q#48 - >V1482799	specific	401258	8	147	1.58362e-31	114.017	pfam09250	Prim-Pol	-	cl01287	8
Q#48 - >V1482799	specific	214926	195	257	4.22417e-09	51.5646	smart00942	PriCT_1	-	cl07362	8
Q#53 - >V1852012	specific	214927	9	149	1.99835e-33	118.985	smart00943	Prim-Pol	-	cl01287	8
Q#53 - >V1852012	specific	240129	17	163	3.26164e-33	118.276	cd04859	Prim_Pol	-	cl01287	8
Q#53 - >V1852012	specific	401258	9	163	4.99977e-30	110.165	pfam09250	Prim-Pol	-	cl01287	8
Q#53 - >V1852012	specific	214926	196	258	5.36058e-09	51.5646	smart00942	PriCT_1	-	cl07362	8
