## Supplemental Table S4 for "High-resolution functional description of vaginal microbiomes in health and disease"

### Sheet: Table GENOME SIZES
Table S4. Median genomes lengths from GTDBK release 86 (14 March 2019).
Species	Median Genome Length (bp)
Acidaminococcus_intestini	2284
Acinetobacter_baumannii	3843
Actinobacillus_pleuropneumoniae	2184
Actinobaculum_massiliae	1000
Actinobaculum_schaalii	1000
Actinomyces_coleocanis	1509
Actinomyces_europaeus	1680
Actinomyces_graevenitzii	1789
Actinomyces_neuii	2106
Actinomyces_sp.	1000
Actinomyces_turicensis	1759.5
Actinomyces_urogenitalis	2252
Aerococcus_urinae	1741
Aerococcus_viridans	1845.5
Anaerococcus_hydrogenalis	1985
Anaerococcus_lactolyticus	1987.5
Anaerococcus_prevotii	1733.5
Anaerococcus_tetradius	1941.5
Anaerococcus_vaginalis	1887
Anaeroglobus_geminatus	1940
Arcanobacterium_haemolyticum	1966.5
Arcanobacterium_sp.	1000
Atopobium_parvulum	1338
Atopobium_rimae	1480.5
Atopobium_vaginae	1179
Bacillus_cereus	5830
Bacteroides_intestinalis	5472
Bacteroides_ovatus	5097.5
Bacteroides_sp.	1000
Bacteroides_stercoris	3382
Bacteroides_thetaiotaomicron	5070
Bacteroides_vulgatus	4270
Beggiatoa_sp.	1000
Bifidobacterium_animalis	1573.5
Bifidobacterium_bifidum	1825
Bifidobacterium_breve	1998
Bifidobacterium_dentium	2145
Bifidobacterium_longum	2024
Bifidobacterium_pseudocatenulatum	1855.5
Bifidobacterium_sp.	1000
Brevibacterium_mcbrellneri	2417
Brucella_abortus	3128
Burkholderia_mallei	4913.5
"Ca. Lachnocurva_vaginae"	1421
Campylobacter_fetus	1922.5
Campylobacter_hominis	1637
Campylobacter_jejuni	1767.5
Candidatus_Pelagibacter	1000
Chlamydia_trachomatis	903
Chlamydophila_psittaci	1000
Chryseobacterium_gleum	5144
Clostridiales_Family	1000
Clostridium_botulinum	3665.5
Clostridium_difficile	3829
Clostridium_saccharolyticum	3318
Clostridium_sp.	1000
Collinsella_tanakaei	2192
Coprobacillus_sp.	1000
Corynebacterium_amycolatum	2150
Corynebacterium_aurimucosum	2544.5
Corynebacterium_ciconiae	2218
Corynebacterium_diphtheriae	2317.5
Corynebacterium_genitalium	2219
Corynebacterium_glucuronolyticum	2603
Corynebacterium_glutamicum	3066
Corynebacterium_jeikeium	2114
Corynebacterium_lipophiloflavum	2327
Corynebacterium_pseudogenitalium	2455
Corynebacterium_resistens	2271
Corynebacterium_striatum	2681
Corynebacterium_urealyticum	2011.5
Corynebacterium_uterequi	2184
Dialister_invisus	1765
Dialister_micraerophilus	1254
Dialister_microaerophilus	1208
Dorea_formicigenerans	3401.5
Dorea_longicatena	2896.5
Eggerthella_lenta	3116
Eggerthella_sp.	1000
Enterococcus_durans	2959
Enterococcus_faecalis	2911
Enterococcus_faecium	2934.5
Eremococcus_coleocola	1771
Escherichia_coli	4957
Eubacterium_cylindroides	1000
Eubacterium_saburreum	1000
Eubacterium_siraeum	2459
Eubacterium_sp.	1000
Facklamia_hominis	1731
Faecalibacterium_prausnitzii	2899.5
Filifactor_alocis	1692
Finegoldia_magna	1813
Fusobacterium_gonidiaformans	1778
Fusobacterium_nucleatum	2316.5
Fusobacterium_sp.	1000
Fusobacterium_ulcerans	3390.5
Gardnerella_vaginalis	1281
Gemella_haemolysans	1741
Granulicatella_adiacens	1847
Granulicatella_elegans	1577
Haemophilus_parainfluenzae	1975
Johnsonella_ignava	2354
Jonquetella_anthropi	1589.5
Klebsiella_oxytoca	5660
Lachnospiraceae_bacterium	1000
Lactobacillus_acidophilus	1880
Lactobacillus_amylolyticus	1605
Lactobacillus_amylovorus	2075
Lactobacillus_antri	2134
Lactobacillus_coleohominis	2237
Lactobacillus_crispatus	2141
Lactobacillus_delbrueckii	1896.5
Lactobacillus_fermentum	1994.5
Lactobacillus_gasseri	1921
Lactobacillus_helveticus	2247
Lactobacillus_iners	1261.5
Lactobacillus_jensenii	1590.5
Lactobacillus_johnsonii	1869
Lactobacillus_kefiranofaciens	2403
Lactobacillus_oris	2033
Lactobacillus_pentosus	3348
Lactobacillus_reuteri	2159
Lactobacillus_ruminis	1956.5
Lactobacillus_sakei	1980
Lactobacillus_salivarius	1997
Lactobacillus_ultunensis	2141
Lactobacillus_vaginalis	1800
Lactococcus_lactis	2580
Leptotrichia_buccalis	2299
Leptotrichia_goodfellowii	2306.5
Leptotrichia_hofstadii	2562
Leptotrichia_shahii	1968
Leptotrichia_sp.	1000
Leptotrichia_wadei	2196
Mageeibacillus_indolicus	1474.5
Megasphaera_cerevisiae	3063
Megasphaera_elsdenii	2196
Megasphaera_genomosp.	1521
Megasphaera_micronuciformis	1724
Megasphaera_sp.	1000
Mesorhizobium_sp.	1000
Mobiluncus_curtisii	1826
Mobiluncus_mulieris	2189
Mycobacterium_gilvum	5629
Mycobacterium_parascrofulaceum	6264
Mycobacterium_smegmatis	6666.5
Mycobacterium_tusciae	6601
Mycoplasma_buteonis	665
Mycoplasma_canis	667
Mycoplasma_columbinum	606.5
Mycoplasma_columborale	743
Mycoplasma_elephantis	687
Mycoplasma_fermentans	892
Mycoplasma_gallinarum	658.5
Mycoplasma_genitalium	551.5
Mycoplasma_hominis	579
Mycoplasma_imitans	742
Mycoplasma_primatum	799
Mycoplasma_suis	843.5
Myroides_odoratimimus	3615
Neisseria_gonorrhoeae	2156
Odoribacter_laneus	3099
Odoribacter_splanchnicus	3768
Oribacterium_sp.	1000
Ornithobacterium_rhinotracheale	2312
Parabacteroides_sp.	1000
Paracoccus_denitrificans	5138.5
Parvimonas_micra	1567
Parvimonas_sp.	1000
Pasteurella_bettyae	2169
Pasteurella_multocida	2147.5
Peptoniphilus_asaccharolyticus	2300
Peptoniphilus_duerdenii	1916
Peptoniphilus_harei	1759
Peptoniphilus_indolicus	2186
Peptoniphilus_lacrimalis	1664
Peptoniphilus_sp.	1000
Peptostreptococcus_anaerobius	1882
Peptostreptococcus_sp.	1000
Peptostreptococcus_stomatis	1830
Phenylobacterium_zucineum	4064
Porphyromonas_asaccharolytica	1743.5
Porphyromonas_levii	2262
Porphyromonas_somerae	1939
Porphyromonas_uenonis	2061
Prevotella_amnii	2103
Prevotella_bergensis	2712
Prevotella_bivia	2150
Prevotella_bryantii	2662
Prevotella_buccae	2766
Prevotella_buccalis	2555
Prevotella_corporis	2573
Prevotella_dentalis	2598.5
Prevotella_denticola	2587
Prevotella_disiens	2643.5
Prevotella_histicola	2571
Prevotella_intermedia	2392
Prevotella_maculosa	2806
Prevotella_marshii	2309
Prevotella_melaninogenica	2487.5
Prevotella_micans	2038
Prevotella_multiformis	2478
Prevotella_multisaccharivorax	2948
Prevotella_nanceiensis	2165.5
Prevotella_nigrescens	2535.5
Prevotella_oralis	2352
Prevotella_oris	2901
Prevotella_oulorum	2558
Prevotella_pallens	2579
Prevotella_salivae	2643.5
Prevotella_sp.	1000
Prevotella_stercorea	2688
Prevotella_tannerae	2170
Prevotella_timonensis	2769
Prevotella_veroralis	2551
Propionibacterium_sp.	1000
Propionimicrobium_lymphophilum	1961.5
Proteus_mirabilis	3645.5
Pseudomonas_fluorescens	5769
Ralstonia_pickettii	5061
Roseomonas_cervicalis	4755
Rothia_mucilaginosa	1770
Ruminococcus_lactaris	2622.5
Salmonella_enterica	4603
Sneathia_amnii	1277
Sneathia_sanguinegens	1230
Solobacterium_moorei	2203.5
Sphingobacterium_spiritivorum	4566.5
Staphylococcus_aureus	2668
Staphylococcus_caprae	2589
Staphylococcus_epidermidis	2402
Staphylococcus_haemolyticus	2480
Staphylococcus_hominis	2205
Staphylococcus_lugdunensis	2400
Staphylococcus_simulans	2618.5
Streptobacillus_moniliformis	1633
Streptococcus_agalactiae	2084
Streptococcus_anginosus	1913
Streptococcus_bovis	1000
Streptococcus_constellatus	1932.5
Streptococcus_dysgalactiae	2137
Streptococcus_equi	2040
Streptococcus_gallolyticus	2268.5
Streptococcus_ictaluri	2471
Streptococcus_infantarius	1961
Streptococcus_macacae	1799
Streptococcus_massiliensis	1886
Streptococcus_mitis	1937
Streptococcus_oralis	1881
Streptococcus_orisratti	2351
Streptococcus_parasanguinis	2033
Streptococcus_pneumoniae	2094
Streptococcus_pseudopneumoniae	2095
Streptococcus_pseudoporcinus	1999.5
Streptococcus_pyogenes	1765
Streptococcus_salivarius	2081
Streptococcus_sanguinis	2258.5
Streptococcus_sp.	1000
Streptococcus_urinalis	2207
Streptococcus_vestibularis	1905
Sutterella_parvirubra	2051
Sutterella_wadsworthensis	2424
Tannerella_forsythensis	1000
Taylorella_asinigenitalis	1521
Taylorella_equigenitalis	1545.5
Thermobifida_cellulosilytica	3917
Treponema_phagedenis	2766
Ureaplasma_parvum	600
Ureaplasma_urealyticum	663.5
Veillonella_atypica	1865
Veillonella_parvula	1938
Veillonella_ratti	1000
Veillonella_sp.	1000
